# *De novo* genome assembly of the Tobacco Hornworm moth (*Manduca sexta*)

**DOI:** 10.1101/2020.08.29.270983

**Authors:** Ariel Gershman, Tatiana Gelaf Romer, Yunfan Fan, Roham Razaghi, Wendy A. Smith, Winston Timp

## Abstract

The Tobacco hornworm, *Manduca sexta,* is a lepidopteran insect that is used extensively as a model system for studying insect biology, development, neuroscience and immunity. However, current studies rely on the highly fragmented reference genome Msex_1.0, which was created using now-outdated technologies and is hindered by a variety of deficiencies and inaccuracies. We present the new reference genome for *M. sexta*, JHU_Msex_v1.0, applying a combination of modern technologies in a *de novo* assembly to increase continuity, accuracy, and completeness. The assembly is 470 Mb and is ~20x more continuous than the original assembly, with scaffold N50 >14 Mb. We annotated the assembly by lifting over existing annotations and supplementing with additional supporting RNA-based data for a total of 25,256 genes. The new reference assembly is accessible in annotated form for public use. We demonstrate that improved continuity of the *M. sexta* genome improves resequencing studies and benefits future research on *M. sexta* as a model organism.
