## Supplementary Data 1 for "*De novo* genome assembly of the Tobacco Hornworm moth (*Manduca sexta*)"

### Sheet: Sheet1
Supplementary Data 1: Summary of RNA-seq data including library descriptions, accessions and alignment statistics for alignment to JHU_Msex_v1.0 and Msex_1.0
Library number	Library group	Library name	short description of development stage	NCBI SRA accession Number	percent reads aligned JHU_Msex_V1.0	percent reads aligned Msex_1.0	lib_type
1	P	H-L2-D1	head of 2nd instar, day 1	SRX702730	97.72	90.04	P
2	P	H-L3-D1	head of 3rd instar, day 1	SRX702731	96.5	88.08	P
3	P	H-L4-12h	head of 4th instar, 12 hours	SRX702732	97.45	89.58	P
4	P	H-L4-Late	head of 4th instar, late	SRX702733	97.09	84.59	P
5	S	H-L5-12h-S	head of 5th instar, 12 hours	SRX1339205	97.2	94.78	S
6	S	H-L5-D2-S	head of 5th instar, day 2	SRX1339207	97.47	94.93	S
7	S	H-L5-preW-S	head of 5th instar, pre-wandering	SRX1339206	97.57	94.94	S
8	P	H-P-Late	head of pharate pupae	SRX702702	98.21	77.81	P
9	P	H-A-D1	head of adult, day 1	SRX702703	98.6	86.45	P
10	P	H-A-D3	head of adult, day 3	SRX702704	98.45	77.71	P
11	P	H-A-D7	head of adult, day7	SRX702705	98.53	63.46	P
12	P	F-L4-Late	fat body of 4th instar, late	SRX702723	98.04	85.67	P
13	P	F-L5-D1	fat body of 5th instar, day 1	SRX702724	96.27	85.34	P
14	P	F-L5-preW	fat body of 5th instar, pre-wandering	SRX702725	98.6	90.62	P
15	P	F-L5-W	fat body of 5th instar, wandering	SRX702726	98.13	86.23	P
16	S	F-P-D1~3-S	fat body of pupa, day 1 to 3	SRX1339204	95.94	91.07	S
17	P	F-P-D15~18	fat body of pupa, day 15 to 18	SRX702727	94.77	86.38	P
18	P	F-A-D1~3	fat body of adult, day 1 to 3	SRX702728	96.5	83.65	P
19	P	F-A-D7~9	fat body of adult, day 7 to 9	SRX702729	87.92	77.81	P
20	S	W-E-3h-S	whole body of egg, within 3 hour of laying	SRX1339202	97.57	93.39	S
21	S	W-E-Late-S	whole body of egg, pror to hatch	SRX1339203	97.67	94.27	S
22	S	W-L1-D1-S	whole body of 1st instar larvae, day 1	SRX1339218	97.19	93.08	S
23	S	W-L2-D1-S	whole body of 2nd instar larvae, day 1	SRX1339223	97.98	93.35	S
24	S	W-L3-D1-S	whole body of 3rd instar larvae, day 1	SRX1339221	97.77	94.43	S
25	P	G-L2	midgut of 2nd instar larvae	SRX702709	97.49	93.48	P
26	S	G-L3-Late-S	midgut of 3rd instar, late	SRX1339208	91.41	87.14	S
27	P	G-L4-0h	midgut of 4th instar, 0 hour	SRX702713	97.87	89.75	P
28	S	G-L4-12h-S	midgut of 4th instar, 12 hours	SRX1339209	95.34	90.55	S
29	S	G-L4-Late-S	midgut of 4th instar, late	SRX1339210	95.08	91.47	S
30	S	G-L5-1~3h-S	midgut of 5th instar, 3 hour	SRX1339212	94.88	90.85	S
31	S	G-L5-D1-S	midgut of 5th instar, day 1	SRX1339211	94.98	90.49	S
32	S	G-L5-preW-S	midgut of 5th instar, pre-wandering	SRX1339217	95.62	91.24	S
33	S	G-L5-W-S	midgut of 5th instar, wandering stage	SRX1339216	92.28	86.23	S
34	P	G-L5-W	midgut of 5th instar, wandering stage	SRX702719	97.93	85.84	P
35	P	G-P-D1	midgut of pupa, day 1	SRX702720	97.7	85.32	P
36	P	G-P-D15~18	midgut of pupa, day 15 to 18	SRX702721	98.14	80.99	P
37	P	G-A-D3~5	midgut of adult, day 3 to 5	SRX702722	97.37	88	P
38	P	MT-L5-preW	malpighian tubules of 5th instar, pre-wandering	SRX702706	98.1	89.18	P
39	P	MT-A-D1	malpighian tubules of adult, day 1	SRX702707	98.25	80.38	P
40	P	MT-A-D3	malpighian tubules of adult, day 3	SRX702708	98.5	83.1	P
41	P	M-L4-Late	muscle of 4th instar, late	SRX702701	98.16	85.58	P
42	P	M-L5-12h	muscle of 5th instar, 12 hours	SRX702710	98.41	83.8	P
43	S	M-L5-12h-S	muscle of 5th instar, 12 hours	SRX1339224	96.27	93.47	S
44	P	M-L5-preW	muscle of 5th instar, pre-wandering	SRX702711	95.08	80.55	P
45	S	M-L5-preW-S	muscle of 5th instar, pre-wandering	SRX1339222	98	95.81	S
46	P	M-L5-W	muscle of 5thin instar, wandering stage	SRX702712	98.41	87.01	P
47	S	M-L5-W-S	muscle of 5thin instar, wandering stage	SRX1339219	97.52	95.25	S
48	P	T-P-D3	testis of pupa, day 3	SRX702714	97.05	91.67	P
49	P	T-P-D15~18	testis of pupa, day 15 to 18	SRX702715	97.48	90.25	P
50	P	T-A-D1~3	testis of adult, day 1 to 3	SRX702716	97.43	91.47	P
51	P	O-P-D15~18	ovary of pupa, day 15 to 18	SRX702717	97.89	90.73	P
52	P	O-A-D1	ovary of adult, day 1	SRX702718	98.15	88.29	P
53	H	H-A-D1-F1-S	head of female adult, day 1,replicate 1	ERX341665	95.89	90.58	S
54	H	H-A-D1-F2-S	head of female adult, day 1,replicate 2	ERX341659	96.35	91.53	S
55	H	H-A-D1-F3-S	head of female adult, day 1,replicate 3	ERX341661	95.43	90.12	S
56	H	H-A-D1-F4-S	head of female adult, day 1,replicate 4	ERX341660	95.73	91.19	S
57	H	H-A-D1-M1-S	head of male adult, day 1,replicate 1	ERX341658	95.73	90.87	S
58	H	H-A-D1-M2-S	head of male adult, day 1,replicate 2	ERX341664	95.58	90.89	S
59	H	H-A-D1-M3-S	head of male adult, day 1,replicate 3	ERX341662	95.38	90.41	S
60	H	H-A-D1-M4-S	head of male adult, day 1,replicate 4	ERX341663	94.98	89.24	S
61	An	An-L5-1-S	antennae and Maxillae of 5th instar,replicate 1	ERX1090055	95.04	92.22	S
62	An	An-L5-2-S	antennae and Maxillae of 5th instar,replicate 2	ERX1090056	95.28	92.32	S
63	An	An-L5-3-S	antennae and Maxillae of 5th instar,replicate 3	ERX1090057	89.24	85.75	S
64	An	An-A-F1-S	antennae of female adult,replicate 1	ERX1090058	92.05	87.85	S
65	An	An-A-F2-S	antennae of female adult,replicate 2	ERX1090059	91.73	87.24	S
66	An	An-A-F3-S	antennae of female adult,replicate 3	ERX1090060	87.78	83.32	S
67	An	An-A-M-S	antennae of male adult	ERX1090061	86.49	82.2	S
				AVERAGE	96.1584	88.2281
