## Supplementary Data 2 for "*De novo* genome assembly of the Tobacco Hornworm moth (*Manduca sexta*)"

### Sheet: cluster_GO_BP_all
Supplementary Data 2: Statistically significant Gene Ontology (GO) terms for each expression cluster. This sheet is the Biological Process Sub-Ontology.
GO.ID	Term	Annotated	Significant	Expected	classicFisher	cluster
GO:0044271	cellular nitrogen compound biosynthetic process	59	9	3.17	3.4e-05	1
GO:0034622	cellular protein-containing complex assembly	19	6	1.02	3.6e-05	1
GO:1901566	organonitrogen compound biosynthetic process	19	6	1.02	3.6e-05	1
GO:0010467	gene expression	93	12	4.99	0.00072	1
GO:0034645	cellular macromolecule biosynthetic process	67	9	3.59	0.0011	1
GO:0042254	ribosome biogenesis	15	4	0.8	0.0018	1
GO:0044237	cellular metabolic process	182	18	9.76	0.00421	1
GO:0044267	cellular protein metabolic process	35	5	1.88	0.00456	1
GO:0016070	RNA metabolic process	84	9	4.51	0.03106	1
GO:0006996	organelle organization	33	4	1.77	0.03329	1
GO:0043412	macromolecule modification	26	3	1.39	0.03704	1
GO:0006508	proteolysis	18	3	0.64	0.007	2
GO:0008152	metabolic process	263	11	9.41	0.015	2
GO:0009987	cellular process	386	33	26.55	1.5e-05	3
GO:0042254	ribosome biogenesis	15	5	1.03	0.00054	3
GO:0034645	cellular macromolecule biosynthetic process	67	9	4.61	0.00394	3
GO:0006464	cellular protein modification process	25	5	1.72	0.00654	3
GO:0034470	ncRNA processing	11	3	0.76	0.01511	3
GO:0008150	biological_process	484	37	33.29	0.01619	3
GO:0006810	transport	48	5	3.3	0.01885	3
GO:0051171	regulation of nitrogen compound metabolic process	36	4	2.48	0.02234	3
GO:0080090	regulation of primary metabolic process	36	4	2.48	0.02234	3
GO:0009058	biosynthetic process	87	10	5.98	0.04368	3
GO:0044281	small molecule metabolic process	12	2	0.13	0.0036	4
GO:0065003	protein-containing complex assembly	23	2	0.25	0.028	4
GO:0055114	oxidation-reduction process	10	2	0.29	0.012	5
GO:0051641	cellular localization	29	2	0.84	0.034	5
GO:0071704	organic substance metabolic process	235	6	5.82	0.0071	6
GO:0008150	biological_process	484	11	11.98	0.0162	6
GO:0006508	proteolysis	18	2	0.45	0.0279	6
GO:0007165	signal transduction	56	12	4.08	5.6e-06	7
GO:0006355	regulation of transcription, DNA-templated	28	7	2.04	0.00045	7
GO:0050794	regulation of cellular process	126	24	9.19	0.00273	7
GO:0007010	cytoskeleton organization	10	3	0.73	0.01416	7
GO:0007017	microtubule-based process	11	3	0.8	0.01873	7
GO:0006915	apoptotic process	12	3	0.87	0.02403	7
GO:0044249	cellular biosynthetic process	85	3	0.58	0.0021	8
GO:0044281	small molecule metabolic process	12	2	0.08	0.0024	8
GO:1901566	organonitrogen compound biosynthetic process	19	2	0.13	0.0062	8
GO:0008150	biological_process	484	74	75.23	0.0002	9
GO:0009987	cellular process	386	60	60	0.0029	9
GO:0015031	protein transport	21	6	3.26	0.0036	9
GO:0035556	intracellular signal transduction	20	6	3.11	0.0111	9
GO:0044248	cellular catabolic process	17	4	2.64	0.0162	9
GO:0007165	signal transduction	56	14	8.7	0.0163	9
GO:0006355	regulation of transcription, DNA-templated	28	7	4.35	0.0174	9
GO:0022402	cell cycle process	11	4	1.71	0.0188	9
GO:0006996	organelle organization	33	8	5.13	0.021	9
GO:0010629	negative regulation of gene expression	12	4	1.87	0.026	9
GO:0006351	transcription, DNA-templated	47	8	4.98	0.0018	10
GO:0006886	intracellular protein transport	17	5	1.8	0.0063	10
GO:0007017	microtubule-based process	11	4	1.17	0.0065	10
GO:0022607	cellular component assembly	30	6	3.18	0.0108	10
GO:0006996	organelle organization	33	6	3.5	0.0238	10
GO:0065003	protein-containing complex assembly	23	3	2.44	0.031	10
GO:0034470	ncRNA processing	11	3	1.17	0.0438	10
GO:0006396	RNA processing	28	6	2.97	0.0447	10
GO:0019725	cellular homeostasis	12	2	0.17	0.0084	11
GO:0044267	cellular protein metabolic process	35	3	0.72	0.011	12
GO:0044265	cellular macromolecule catabolic process	11	2	0.23	0.015	12
GO:0043933	protein-containing complex subunit organization	24	3	0.5	0.016	12
GO:0006508	proteolysis	18	2	0.37	0.038	12
GO:0034622	cellular protein-containing complex assembly	19	2	0.39	0.043	12
GO:0044237	cellular metabolic process	182	4	1.5	0.039	13
GO:0007165	signal transduction	56	7	5.39	0.016	14
GO:0065007	biological regulation	141	19	13.58	0.017	14
GO:0006355	regulation of transcription, DNA-templated	28	5	2.7	0.02	14
GO:0048523	negative regulation of cellular process	13	3	1.25	0.036	14
GO:1901564	organonitrogen compound metabolic process	60	4	1.32	4.4e-06	15
GO:0044281	small molecule metabolic process	12	3	0.26	0.00027	15
GO:1901135	carbohydrate derivative metabolic process	12	2	0.26	0.00844	15
GO:0006886	intracellular protein transport	17	3	0.58	0.0059	16
GO:0009892	negative regulation of metabolic process	13	2	0.45	0.0224	16
GO:0006915	apoptotic process	12	2	0.41	0.0296	16
GO:0006810	transport	48	5	1.65	0.043	16
GO:0045454	cell redox homeostasis	11	2	0.32	0.013	17
GO:0006397	mRNA processing	10	4	0.78	0.00096	18
GO:0044238	primary metabolic process	228	22	17.88	0.00664	18
GO:0034470	ncRNA processing	11	3	0.86	0.01511	18
GO:0071704	organic substance metabolic process	235	23	18.43	0.01845	18
GO:0044249	cellular biosynthetic process	85	8	6.66	0.02171	18
GO:0008610	lipid biosynthetic process	14	3	1.1	0.02998	18
GO:0042254	ribosome biogenesis	15	3	1.18	0.03618	18

### Sheet: Cluster_GO_MF_all
Supplementary Data 2: Statistically significant Gene Ontology (GO) terms for each expression cluster. This sheet is the Molecular Function Sub-Ontology.
GO.ID	Term	Annotated	Significant	Expected	classicFisher	cluster
GO:0008168	methyltransferase activity	34	13	2.11	6e-10	1
GO:0042302	structural constituent of cuticle	170	27	10.56	2.8e-09	1
GO:0046982	protein heterodimerization activity	13	6	0.81	8.593e-06	1
GO:0003676	nucleic acid binding	454	37	28.2	2.41648e-05	1
GO:0003723	RNA binding	32	8	1.99	4.92962e-05	1
GO:0003824	catalytic activity	795	65	49.38	0.00073	1
GO:0003755	peptidyl-prolyl cis-trans isomerase activity	12	4	0.75	0.00133	1
GO:0016462	pyrophosphatase activity	23	3	1.43	0.0019	1
GO:0005525	GTP binding	46	5	2.86	0.04862	1
GO:0004806	triglyceride lipase activity	42	9	1	2.6e-08	2
GO:0003824	catalytic activity	795	45	18.93	1.22e-07	2
GO:0016491	oxidoreductase activity	85	9	2.02	1.3246e-05	2
GO:0022857	transmembrane transporter activity	87	6	2.07	0.0038	2
GO:0016301	kinase activity	28	3	0.67	0.0122	2
GO:0016773	phosphotransferase activity, alcohol group as acceptor	19	2	0.45	0.0422	2
GO:0005515	protein binding	1142	36	31.21	0.0031	3
GO:0003676	nucleic acid binding	454	20	12.41	0.0056	3
GO:0036094	small molecule binding	156	8	4.26	0.0195	3
GO:0016410	N-acyltransferase activity	20	3	0.55	0.02	3
GO:0003755	peptidyl-prolyl cis-trans isomerase activity	12	2	0.33	0.0236	3
GO:0003723	RNA binding	32	3	0.87	0.0263	3
GO:0050662	coenzyme binding	13	2	0.36	0.0275	3
GO:0008168	methyltransferase activity	34	3	0.93	0.0308	3
GO:0003676	nucleic acid binding	454	24	11.37	9.5e-05	4
GO:0003723	RNA binding	32	4	0.8	0.0023	4
GO:0070011	peptidase activity, acting on L-amino acid peptides	22	3	0.55	0.0066	4
GO:0042302	structural constituent of cuticle	170	8	4.26	0.0102	4
GO:0046982	protein heterodimerization activity	13	2	0.33	0.0215	4
GO:0008168	methyltransferase activity	34	3	0.85	0.0219	4
GO:0003677	DNA binding	184	7	4.61	0.0445	4
GO:0042302	structural constituent of cuticle	170	25	9.47	5.9e-10	5
GO:0005549	odorant binding	42	9	2.34	1.09927e-05	5
GO:0080019	fatty-acyl-CoA reductase (alcohol-forming) activity	35	8	1.95	2.08531e-05	5
GO:0008061	chitin binding	12	4	0.67	0.00059	5
GO:0003824	catalytic activity	795	48	44.28	0.00382	5
GO:0004806	triglyceride lipase activity	42	5	2.34	0.0151	5
GO:0005524	ATP binding	84	7	4.68	0.02755	5
GO:0005515	protein binding	1142	37	33.34	0.00033	6
GO:0003824	catalytic activity	795	26	23.21	0.0015	6
GO:0004518	nuclease activity	10	2	0.29	0.01402	6
GO:0005215	transporter activity	88	3	2.57	0.01855	6
GO:0031409	pigment binding	12	2	0.35	0.02007	6
GO:0003993	acid phosphatase activity	12	2	0.35	0.02007	6
GO:0005515	protein binding	1142	124	97.65	2.7e-17	7
GO:0005509	calcium ion binding	102	23	8.72	1.78949e-09	7
GO:0003674	molecular_function	3210	257	274.48	8.97243e-05	7
GO:0005085	guanyl-nucleotide exchange factor activity	19	6	1.62	0.00032	7
GO:0005549	odorant binding	42	7	3.59	0.00605	7
GO:0005488	binding	2090	205	178.71	0.014	7
GO:0003924	GTPase activity	15	3	1.28	0.04212	7
GO:0008270	zinc ion binding	50	6	4.28	0.04775	7
GO:0000166	nucleotide binding	155	4	2.63	0.0022	8
GO:0003824	catalytic activity	795	20	13.5	0.0077	8
GO:0016740	transferase activity	223	7	3.79	0.0361	8
GO:0008289	lipid binding	43	3	0.73	0.0362	8
GO:0005515	protein binding	1142	228	176.86	1e-30	9
GO:0008270	zinc ion binding	50	22	7.74	2.2e-10	9
GO:0005096	GTPase activator activity	12	7	1.86	4.00021e-05	9
GO:0003779	actin binding	15	7	2.32	0.00025	9
GO:0016301	kinase activity	28	10	4.34	0.00093	9
GO:0005543	phospholipid binding	16	8	2.48	0.0033	9
GO:0035091	phosphatidylinositol binding	12	5	1.86	0.00375	9
GO:0005524	ATP binding	84	16	13.01	0.00608	9
GO:0005102	signaling receptor binding	15	3	2.32	0.00942	9
GO:0003674	molecular_function	3210	469	497.12	0.00978	9
GO:0016298	lipase activity	48	5	7.43	0.01473	9
GO:0008146	sulfotransferase activity	11	4	1.7	0.01664	9
GO:0003677	DNA binding	184	27	28.5	0.01811	9
GO:0042578	phosphoric ester hydrolase activity	42	5	6.5	0.02383	9
GO:0005085	guanyl-nucleotide exchange factor activity	19	5	2.94	0.03119	9
GO:0046872	metal ion binding	193	41	29.89	0.03406	9
GO:0005515	protein binding	1142	129	91.74	4.3e-20	10
GO:0003674	molecular_function	3210	270	257.86	7.68752e-07	10
GO:0042302	structural constituent of cuticle	170	21	13.66	0.00044	10
GO:0046872	metal ion binding	193	15	15.5	0.00046	10
GO:0003676	nucleic acid binding	454	47	36.47	0.00177	10
GO:0003677	DNA binding	184	20	14.78	0.00295	10
GO:0030414	peptidase inhibitor activity	24	5	1.93	0.00301	10
GO:0005515	protein binding	1142	50	33.1	1e-08	11
GO:0005509	calcium ion binding	102	13	2.96	9.3e-08	11
GO:0003674	molecular_function	3210	98	93.04	0.0098	11
GO:0003779	actin binding	15	2	0.43	0.036	11
GO:0003676	nucleic acid binding	454	17	6.86	0.00028	12
GO:0005549	odorant binding	42	4	0.63	0.00114	12
GO:0003677	DNA binding	184	7	2.78	0.00404	12
GO:0005524	ATP binding	84	5	1.18	0.0011	13
GO:0016817	hydrolase activity, acting on acid anhydrides	26	3	0.37	0.0092	13
GO:0003676	nucleic acid binding	454	9	6.39	0.0217	13
GO:1901363	heterocyclic compound binding	615	17	8.66	0.0419	13
GO:0097159	organic cyclic compound binding	615	17	8.66	0.0419	13
GO:0005515	protein binding	1142	93	76.84	1.4e-10	14
GO:0035091	phosphatidylinositol binding	12	5	0.81	9.56232e-05	14
GO:0004672	protein kinase activity	10	3	0.67	0.008	14
GO:0003723	RNA binding	32	5	2.15	0.012	14
GO:0016791	phosphatase activity	35	5	2.36	0.017	14
GO:0046983	protein dimerization activity	51	6	3.43	0.024	14
GO:0005524	ATP binding	84	8	5.65	0.03	14
GO:0032553	ribonucleotide binding	132	11	8.88	0.043	14
GO:0003676	nucleic acid binding	454	31	30.55	0.046	14
GO:0003824	catalytic activity	795	27	16.95	7.5e-06	15
GO:0005509	calcium ion binding	102	7	2.18	0.00032	15
GO:0030246	carbohydrate binding	11	2	0.23	0.00854	15
GO:0003677	DNA binding	184	7	3.92	0.00946	15
GO:0031409	pigment binding	12	2	0.26	0.01016	15
GO:0048018	receptor ligand activity	13	2	0.28	0.01191	15
GO:0016746	transferase activity, transferring acyl groups	69	4	1.47	0.01716	15
GO:0016491	oxidoreductase activity	85	4	1.81	0.02489	15
GO:0003824	catalytic activity	795	19	14.98	0.0007	16
GO:0051020	GTPase binding	20	2	0.38	0.0125	16
GO:0008270	zinc ion binding	50	3	0.94	0.0247	16
GO:0003824	catalytic activity	795	36	24.36	2.5e-05	17
GO:0022857	transmembrane transporter activity	87	8	2.67	0.00012	17
GO:0016746	transferase activity, transferring acyl groups	69	7	2.11	0.00224	17
GO:0000166	nucleotide binding	155	5	4.75	0.0073	17
GO:0003674	molecular_function	3210	85	98.36	0.0116	17
GO:0016747	transferase activity, transferring acyl groups other than amino-acyl groups	53	4	1.62	0.01923	17
GO:0050662	coenzyme binding	13	2	0.4	0.02105	17
GO:0005509	calcium ion binding	102	5	3.13	0.03299	17
GO:0003676	nucleic acid binding	454	33	26.51	2.4e-05	18
GO:0005524	ATP binding	84	10	4.9	0.00046	18
GO:0003755	peptidyl-prolyl cis-trans isomerase activity	12	4	0.7	0.0005	18
GO:0004672	protein kinase activity	10	3	0.58	0.0038	18
GO:0004518	nuclease activity	10	3	0.58	0.0038	18
GO:0005525	GTP binding	46	6	2.69	0.00412	18
GO:0042302	structural constituent of cuticle	170	12	9.93	0.01171	18
GO:0003824	catalytic activity	795	47	46.42	0.02542	18
GO:0005198	structural molecule activity	180	14	10.51	0.03957	18
GO:0003677	DNA binding	184	11	10.74	0.04549	18

### Sheet: Cluster_GO_CC_all
Supplementary Data 2: Statistically significant Gene Ontology (GO) terms for each expression cluster. This sheet is the Cellular Component Sub-Ontology.
GO.ID	Term	Annotated	Significant	Expected	classicFisher	cluster
GO:0005739	mitochondrion	17	12	1.23	5.3e-12	1
GO:0043232	intracellular non-membrane-bounded organelle	32	8	2.31	1.07469e-07	1
GO:0070013	intracellular organelle lumen	31	6	2.24	4.82923e-05	1
GO:0031967	organelle envelope	11	5	0.79	0.00032	1
GO:0031090	organelle membrane	15	5	1.08	0.00173	1
GO:0005622	intracellular	130	25	9.39	0.00393	1
GO:0032991	protein-containing complex	74	11	5.35	0.00471	1
GO:0016021	integral component of membrane	185	17	7.15	2.3e-06	2
GO:0032991	protein-containing complex	74	6	2.11	0.0068	3
GO:0005634	nucleus	55	4	1.57	0.0413	3
GO:0005615	extracellular space	42	6	0.92	0.0001	4
GO:0016020	membrane	268	27	20.72	0.0038	5
GO:0016021	integral component of membrane	185	18	14.3	0.0113	5
GO:0016020	membrane	268	31	22.97	0.0022	7
GO:0016021	integral component of membrane	185	21	15.86	0.0043	7
GO:0005856	cytoskeleton	23	5	1.97	0.0162	7
GO:0005856	cytoskeleton	23	7	3.25	0.0046	9
GO:0016021	integral component of membrane	185	25	26.12	0.0362	9
GO:0005654	nucleoplasm	20	7	1.48	8.7e-05	10
GO:0032991	protein-containing complex	74	13	5.47	0.0021	10
GO:1990234	transferase complex	15	4	1.11	0.0106	10
GO:0032991	protein-containing complex	74	5	1.99	0.01	11
GO:0005622	intracellular	130	5	3.5	0.01	11
GO:0005737	cytoplasm	43	3	1.16	0.039	11
GO:0005654	nucleoplasm	20	3	0.34	0.001	12
GO:1990234	transferase complex	15	2	0.25	0.012	12
GO:0005634	nucleus	55	12	3.14	1.1e-05	14
GO:0031967	organelle envelope	11	4	0.63	0.0009	14
GO:1990234	transferase complex	15	4	0.86	0.0033	14
GO:0012505	endomembrane system	17	3	0.97	0.037	14
GO:0005615	extracellular space	42	5	1.13	0.00047	15
GO:0005576	extracellular region	69	8	1.86	0.00189	15
GO:0016020	membrane	268	9	6.31	0.019	16
GO:0098796	membrane protein complex	10	2	0.24	0.0051	17
GO:0005737	cytoplasm	43	3	1.01	0.0101	17
GO:0005634	nucleus	55	4	1.57	0.031	18
GO:0110165	cellular anatomical entity	451	14	12.89	0.038	18
